# Somatic DNA-repeat expansions initiate distinct yet analogous changes in Huntington’s disease cortical and striatal neurons

**DOI:** 10.64898/2025.12.09.688862

**Authors:** Seva Kashin, Won-Seok Lee, Tara M. McDonald, Kiely Morris, Robert E. Handsaker, Curtis J. Mello, Liv Spina, Nora M. Reed, Heather de Rivera, Sri Havya Jana, Marina Hogan, Sabina Berretta, Steven A. McCarroll

## Abstract

Huntington’s disease (HD) affects the neocortex and striatum with different timing, severity, and gene-expression changes. These pathologies have long been proposed to involve different pathogenic mechanisms, with one brain area’s degeneration leading to the other’s. Striatal neurons degenerate in HD as their huntingtin (*HTT*) CAG-repeat tracts expand somatically beyond 150 CAGs. Here we find that cortical pyramidal neurons in HD undergo biological changes analogous to those in striatal neurons – the same sequence of pathological phases, with toxicity also commencing at ∼150 CAGs yet then changing their gene expression in distinct ways. Pyramidal neurons’ precise molecular identities, rather than their areal or laminar locations, appeared to determine the extent of this somatic DNA-repeat expansion, which varied up to 20-fold among pyramidal neuron subtypes. Cortical and striatal neurons also shared a key pathological feature: nuclear inclusions of aggregated HTT protein in those nuclei with expansions well beyond 150 CAGs.
