## Supplementary material for "Somatic DNA-repeat expansions initiate distinct yet analogous changes in Huntington’s disease cortical and striatal neurons": Data S2 (supplemental data set)

### Sheet: Data S2 – contents
Data S2 – Genes used to calculate single-cell Phase C and Phase D scores in HTT-inclusion-sorting experiment
in reference to Methods: Quantification of phase C changes at the single-cell level Methods: Quantification of phase D changes at the single-cell level Fig. 7e and S16a-c
These are the genes used to calculate the single-cell phase C and phase D changes plotted in Fig. 7e and S16a-c. They are subsets of the phase C and phase D genes identified in Data S1: to be included in the phase C median-fold-change calculation, a gene must also be detected in a threshold fraction of cells in the experiment. For details, please see Methods: Quantification of phase C changes at …

### Sheet: Data S2
	CD			CTX1			CTX2
	C- (81)	C+ (100)	D++ (107)	C- (37)	C+ (54)	D++ (59)	C- (85)	C+ (129)	D++ (59)
1	AC109466.1	AAK1	AC003986.1	ANKS1B	AEBP2	TBX5	AK5	AC006148.1	TBX5
2	ADAMTS19	AEBP2	AC003986.3	ARPP21	AHI1	FOXD1	ANKS1B	ACACA	FOXD1
3	ADCY5	AKAP6	AC004080.2	ATP2B1	ANK2	SHOX2	ARAP2	ADK	SHOX2
4	ANKS1B	AKT3	AC008060.1	ATRNL1	ANK3	HOXD-AS2	ARPP21	AEBP2	HOXD-AS2
5	ANO3	AL589740.1	AC008060.4	CADPS2	APP	HAND2	ATP2B1	AHI1	HAND2
6	ARAP2	ANK2	AC012531.1	CELF2	ATP8A2	FOXF1	ATP2B2	ANK2	FOXF1
7	ARNT2	ANK3	AC012531.3	CHN1	ATXN1	HOXD11	ATRNL1	ANK3	HOXD11
8	ARPP21	ANKRD17	AC016044.1	CHRM3	BCAS3	SIX1	CABP1	APBB2	SIX1
9	ATP2B1	ARFGEF3	AC023794.2	CNKSR2	CACNA1B	HOXD10	CADPS2	APP	HOXD10
10	CACNA1E	ARHGAP26	AC044791.1	DLGAP1	CCDC88A	HOXB-AS1	CAMK2A	ARIH1	HOXB-AS1
11	CACNA2D3	ATP8A2	AC148477.7	GABBR2	CCSER1	LHX5-AS1	CAMK2N1	ASIC2	LHX5-AS1
12	CACNB2	BRAF	AL035425.2	GABRB2	CDC42BPA	HOTAIRM1	CELF2	ATP8A2	HOTAIRM1
13	CAMK2B	CACNA1C	AL049874.3	GRIA2	CLASP1	POU4F2	CHD5	ATXN1	POU4F2
14	CAMK4	CACNA1D	AL158013.1	GRIN2A	CNTNAP2	HOXA3	CHN1	ATXN2	HOXA3
15	CELF2	CADM2	ALDOC	KALRN	CPEB3	HOXD9	CHRM3	ATXN7L1	HOXD9
16	CHSY3	CADPS	ARL4C	KCNIP4	CSMD3	HOXA13	CIT	BABAM2	HOXA13
17	CIT	CAMSAP2	BARX1	KCNQ5	DNM3	HOXC6	CNKSR2	BBS9	HOXC6
18	CTTNBP2	CCSER1	BARX1-AS1	KCTD16	DSCAM	HOXA10	DIAPH2	BCAS3	HOXA10
19	DAPK1	CDC42BPA	BDH2	KHDRBS2	DST	HOXC8	DLGAP1	C11orf49	HOXC8
20	DGKB	CDK13	CDKN2B	KHDRBS3	DYNC1I1	HOXA5	ELMO1	C11orf80	HOXA5
21	DGKH	CLASP2	CRABP1	LDB2	EIF4G3	HOXA11	FBXW7	C20orf194	HOXA11
22	DGKI	CNTN1	CXCL14	MALAT1	ERC1	TFAP2B	FLRT2	C9orf3	TFAP2B
23	DLGAP1	CNTNAP2	FOXD1	MEF2C	FAM155A	PAX1	GABBR2	CACNA1B	PAX1
24	EPB41L2	CSMD3	GATA3-AS1	MSRA	FGF12	HOXA11-AS	GABRA1	CCDC88A	HOXA11-AS
25	FAM171A1	CSRNP3	GNAS	NAV3	FMN2	HOXA7	GABRB2	CCSER1	HOXA7
26	FAT3	DLG2	HAGLROS	NELL2	FOCAD	PITX2	GABRG2	CDC42BPA	PITX2
27	GNAL	DYNC1I1	HAND1	PDE4D	FRMD4A	HOXA6	GPM6B	CHD2	HOXA6
28	GNG7	EIF4G3	HAND2	PLCB1	FTX	HOXC10	GRIA2	CHD9	HOXC10
29	GPC5	ERC1	HOTAIR	PPP3CA	GDAP1	HOXA9	GRIN2A	CLASP1	HOXA9
30	GRIA3	EXOC4	HOTAIRM1	PRKCB	GPATCH8	HOXC9	HTT	CNTNAP2	HOXC9
31	GRM3	FAF1	HOTTIP	R3HDM1	KANSL1	AL158013.1	ITPR1	CPEB3	AL158013.1
32	GUCY1A2	FGF12	HOXA-AS2	RAPGEF2	KIF1B	AC010478.1	KALRN	CSMD2	AC010478.1
33	HS3ST5	FOCAD	HOXA-AS3	RAPGEF5	LINC00632	HOXA-AS3	KCNIP4	CSMD3	HOXA-AS3
34	HTR2C	FRMD4A	HOXA10	SNAP25	LRRC4C	HOTTIP	KCNIP4-IT1	DAB1	HOTTIP
35	HTR4	FTX	HOXA10-AS	STXBP5L	MACF1	HOXC11	KCNQ5	DLEU2	HOXC11
36	INPP5A	GDAP1	HOXA11	SYT1	MACROD2	HAND1	KCTD1	DNAJC6	HAND1
37	KAZN	GLS	HOXA11-AS	TMEM178B	MAP2	EVX1-AS	KCTD16	DNM3	EVX1-AS
38	KCNAB1	GPATCH8	HOXA13		MEG3	SIX6	KHDRBS2	DSCAM	SIX6
39	KCND2	GPHN	HOXA3		MYCBP2	TBX5-AS1	KHDRBS3	DST	TBX5-AS1
40	KCNQ5	GRIA1	HOXA4		NALCN	HOTAIR	KIAA1211L	DYNC1I1	HOTAIR
41	KIAA1211L	INPP4B	HOXA5		NCOA1	HOXB6	KIAA1549L	EIF4G3	HOXB6
42	LARGE1	JPX	HOXA6		NEBL	AC079789.1	LDB2	ERC1	AC079789.1
43	LDB2	KANSL1	HOXA7		NLGN1	HOXC12	LMO3	ESRRG	HOXC12
44	LDLRAD4	KMT2C	HOXA9		OSBPL6	HOXA4	LNX1	FAM155A	HOXA4
45	LINC01250	KSR2	HOXB-AS1		PCDH9	HOXC13-AS	MALAT1	FGF12	HOXC13-AS
46	LRRTM3	LINC00632	HOXB-AS3		SNHG14	AC004080.1	MEF2C	FMN2	AC004080.1
47	MACROD2	LRP1B	HOXB2		SRPK2	HOXD4	MICAL2	FOCAD	HOXD4
48	MALAT1	LRRC4C	HOXB3		SYNE1	PDX1	MLIP	FRMD4A	PDX1
49	MBNL2	LRRTM4	HOXB4		TNRC6A	AC103702.1	MSRA	FRY	AC103702.1
50	MEIS2	MAGI2	HOXB6		TNRC6B	LINC02084	NAV3	FTX	LINC02084
51	NDST3	MAP2	HOXB7		UBR3	HOXA10-AS	NDFIP2	GDAP1	HOXA10-AS
52	OSBPL8	MAP7	HOXC-AS1		UNC79	AC004080.2	NECAB1	GMDS	AC004080.2
53	PDE10A	MAPK10	HOXC10		USP34	SALRNA1	NECTIN3	GPATCH8	SALRNA1
54	PDZD2	MBD5	HOXC11		WDPCP	NKX3-2	NELL2	GRM7	NKX3-2
55	PHACTR1	MCF2L2	HOXC12			HOXB9	NOVA1	HDAC9	HOXB9
56	PLCB1	MIR100HG	HOXC13			LINC00543	NR2F1-AS1	HECTD4	LINC00543
57	PLEKHA5	MIR137HG	HOXC4			C5orf66-AS1	NR3C1	HIBCH	C5orf66-AS1
58	PPP2R2B	MLLT10	HOXC6			LINC01385	OLFM1	KANSL1	LINC01385
59	PPP3CA	MYCBP2	HOXC8			TLX1	OLFM3	KIF1B	TLX1
60	PRKCB	N4BP2L2	HOXC9				PAK1	KIF21A
61	PSD3	NALCN	HOXD-AS2				PDE4D	KIZ
62	RAPGEF5	NBAS	HOXD10				PIK3R1	LINC00632
63	RARB	NCOA1	HOXD11				PLCB1	LRRC4C
64	RGS9	NEK10	HOXD3				PLEKHA1	MACF1
65	RIC8B	NRG1	HOXD4				PPP3CA	MACROD2
66	RNF144A	NRXN3	HOXD8				PRKCB	MAP2
67	RYR2	PCNX1	HOXD9				R3HDM1	MAP2K5
68	RYR3	PCNX2	HSD17B11				RAPGEF2	MEG3
69	SIK3	PPP1R12B	IRX5				RAPGEF5	MEG8
70	SLC24A2	PTPRD	KCNC2				RCAN2	MICU1
71	SLC35F3	RFWD2	LHX2				SERPINI1	MIPOL1
72	SNAP25	RIMS2	LHX5				SLC39A10	MIR100HG
73	SORBS1	RIT2	LHX5-AS1				SNAP25	MIR2052HG
74	STRN	ROBO1	LHX9				SORBS1	MLLT10
75	STXBP5L	RTN3	LINC00237				SPARCL1	MYCBP2
76	SV2C	SCN2A	LINC00682				STXBP5L	MYO6
77	TANC2	SGCZ	LINC01977				SV2B	NAA16
78	TJP1	SLC4A10	MAL				SYT1	NALCN
79	TLE4	SNHG14	NFIX				TFDP2	NCOA1
80	WASF1	SNTG1	NKX2-5				TMEM178B	NEBL
81	ZSWIM6	SRPK2	NR4A2				VSNL1	NEK1
82		STOX2	ONECUT1				WASF1	NLGN1
83		STXBP5	OTP				ZBTB16	OSBPL6
84		SUPT3H	PANCR				ZMYND8	PAPOLA
85		TBC1D5	PITX2				ZNF365	PCDH9
86		TENM4	PLS3					PGAP1
87		TNRC6A	POU4F1					PIAS1
88		TTC3	POU4F2					PSPC1
89		UBE2E2	PRDM13					RAB28
90		UBR3	SALRNA1					RAP1GDS1
91		UBR5	SFTA3					REV3L
92		UNC79	SHOX2					RFX7
93		USP34	SIX1					SCN3A
94		VPS13B	SLC17A6					SENP6
95		XIST	SLC17A7					SHANK2
96		ZBTB20	SLC6A5					SIK3
97		ZEB1	TAL1					SLC25A12
98		ZFAND3	TBR1					SLC38A6
99		ZMYM2	TBX3					SNHG14
100		ZNF638	TBX5					SOS1
101			TBX5-AS1					SPTAN1
102			TFAP2A-AS1					SRPK2
103			TFAP2B					SRRM3
104			TLE3					ST3GAL6
105			TLX2					STAU2
106			TWIST1					SYNE1
107			ZIC4					TAF15
108								TARBP1
109								TMCC1
110								TNRC6A
111								TNRC6B
112								TRPC1
113								UBE3C
114								UBE4B
115								UBR3
116								UNC79
117								UPP2
118								USP34
119								VEZT
120								VPS13B
121								VPS13C
122								WDPCP
123								WDR60
124								WNK1
125								WNK2
126								ZCCHC7
127								ZNF609
128								ZNF721
129								ZNF91
